# Cell cycle-coupled CK1δ turnover, autoinhibition, and activity

**DOI:** 10.64898/2026.03.18.712569

**Authors:** Fidel E. Serrano, Bianca Ruppert, Axel C. R. Diernfellner, Michael Brunner

## Abstract

Casein kinase 1δ (CK1δ) is a ubiquitously expressed kinase involved in diverse cellular processes, including cell cycle regulation. CK1δ activity is attenuated by (auto)phosphorylation. However, inhibitory phosphorylation is efficiently opposed by cellular phosphatases as CK1δ accumulates in its hypophosphorylated, active state. CK1δ is a target of the nuclear ubiquitin ligase APC/C-CDH1, yet the kinase is apparently stable. Thus, the physiological relevance of CK1δ (auto)phosphorylation, autoinhibition, and regulated turnover has remained unclear. Here we show that CK1δ activity and abundance are coordinated in a cell cycle-dependent manner. During G1, assembled CK1δ kinase is stable while free active kinase is degraded. In S phase, unassembled CK1δ seems to be no longer degraded, likely to support functions in DNA damage signaling. Upon mitotic entry, the downregulation of phosphatases promotes CK1δ (auto)phosphorylation and consequent autoinhibition, thereby preserving a pool of kinase to rapidly reestablish the post-mitotic steady state.
