## Supplementary material for "Cell cycle-coupled CK1δ turnover, autoinhibition, and activity": Figure 1 - Source data 1

### Sheet: U2OStx_diff
No treatment	CHX + PF670
1600	1532
1304	899
2487	1303
4801	885
2238	1559
1236	1327
1711	601
1796	707
2679	1730
1773	1172

### Sheet: Welchs_t-test
Table Analyzed	U2OStx_diff
Group B	CHX + PF670
vs.	vs,
Group A	No treatment
Unpaired t test with Welch's correction
P value	0.016
P value summary	*
Significantly different (P < 0.05)?	Yes
One- or two-tailed P value?	Two-tailed
Welch-corrected t, df	t=2,825, df=11,41
How large is the effect?
Mean of group A	2163
Mean of group B	1172
Difference between means (B - A) ± SEM	-991,0 ± 350,7
95% confidence interval	-1760 to -222,4
R squared (eta squared)	0.4115
F test to compare variances
F, DFn, Dfd	7,318, 9, 9
P value	0.0067
P value summary	**
Significantly different (P < 0.05)?	Yes
Data analyzed
Sample size, group A	10
Sample size, group B	10
