## Supplementary material for "Cell cycle-coupled CK1δ turnover, autoinhibition, and activity": Figure 1 - Source data 2

### Sheet: U2OStx-CK1_diff
No treatment	CHX + PF670
3544	513
3274	-315
6280	1418
3871	433
1792	1770
5233	537
7719	186
6049	359
4654	1012
3244	818

### Sheet: Welchs_t-test
Table Analyzed	U2OStx-CK1_diff
Group B	CHX + PF670
vs.	vs,
Group A	No treatment
Unpaired t test with Welch's correction
P value	<0,0001
P value summary	****
Significantly different (P < 0.05)?	Yes
One- or two-tailed P value?	Two-tailed
Welch-corrected t, df	t=6,582, df=11,08
How large is the effect?
Mean of group A	4566
Mean of group B	673.1
Difference between means (B - A) ± SEM	-3893 ± 591,4
95% confidence interval	-5193 to -2592
R squared (eta squared)	0.7963
F test to compare variances
F, DFn, Dfd	8,516, 9, 9
P value	0.0038
P value summary	**
Significantly different (P < 0.05)?	Yes
Data analyzed
Sample size, group A	10
Sample size, group B	10
