## Supplementary material for "Cell cycle-coupled CK1δ turnover, autoinhibition, and activity": Figure 1 - Source data 3

### Sheet: U2OStx_NoTx
Distance (microns)	CK1	PCNT
0	8445	2409
0.1222	8114.11	2382.59
0.2445	7759.32	2456.13
0.3667	7646.22	2729.29
0.489	7538.24	3005.31
0.6112	7511.47	3139.59
0.7335	7918.86	2931.51
0.8557	8132.73	2659.21
0.978	8060.93	2577.67
1.1002	7655.09	2612.88
1.2225	7346.65	2678.29
1.3447	7618.43	2617.41
1.467	8268.71	2553.33
1.5892	7750.88	2637.86
1.7115	7453.02	2816.92
1.8337	7477.06	2947.41
1.956	7960.9	2828.07
2.0782	8531.08	2600.36
2.2005	8973.39	2443.95
2.3227	9130.21	2506
2.445	9005.59	2653.06
2.5672	8595.5	2905.97
2.6895	8095.38	3098.16
2.8117	8007.34	3214.28
2.934	8188.88	3417.16
3.0562	7626.88	3541.88
3.1785	7485.09	3288.47
3.3007	7420.83	2984.01
3.423	7708.55	2827.57
3.5452	7962.27	2762.29
3.6675	8202.06	2710.53
3.7897	8175.82	2708.09
3.912	7702.12	2793.88
4.0342	7711.77	3155.61
4.1565	8607.56	3821.16
4.2787	9217.82	4947.59
4.401	10691.4	5975.64
4.5232	13876.8	8826.55
4.6455	15624.9	13280.2
4.7677	16072.6	15633.2
4.89	16169.1	15903.1
5.0122	16241.1	15592.3
5.1345	16297.5	16083.9
5.2567	16323.8	16292.5
5.379	16270.2	16304.1
5.5012	16303.1	16340.8
5.6235	16289	14246.7
5.7457	16256.6	9723.61
5.868	16236.9	5630.52
5.9902	15863.6	4833.27
6.1125	14727.3	4116.88
6.2347	12009.1	3811.96
6.357	11098.5	3549.02
6.4792	10761.3	3365.06
6.6015	10281	3199.28
6.7237	9560.53	3042.47
6.846	9064.05	2933.74
6.9682	8930.94	2810.49
7.0905	8734.24	2771.93
7.2127	8622.75	2927.16
7.335	8941.71	3251
7.4572	8969.27	3248.78
7.5795	8416.07	3109.57
7.7017	8325.15	3015.62
7.824	8629.62	3172.86
7.9462	9243.65	3426.29
8.0685	9449.08	3513.47
8.1907	8891.24	3531.73
8.313	8527.48	3475.52
8.4352	8799.88	3431.58
8.5575	9137.76	3264
8.6797	9207.02	3020.36
8.802	8800.28	2766.09
8.9242	8376.2	2608.84
9.0465	8557.15	2643.43
9.1687	9411.18	2666.94
9.291	10192.2	2675.69
9.4132	10273.8	2710.85
9.5355	9893.43	2777.75
9.6577	9511.31	2851.35
9.78	9252.88	2884.41
9.9022	9161.28	2839.87
10.0245	9091.21	2748.2
10.1467	9334.89	2813.87
10.2689	9474	2915.83
10.3912	9411	3026

### Sheet: U2OStx_CHX+PF670
Distance (microns)	CK1	PCNT
0	3856	1809
0.1222	3490.75	2169.25
0.2445	3097.56	2454.33
0.3667	3125.58	2421.73
0.489	3302.09	2382.75
0.6112	3509.59	2246.35
0.7335	3670.7	1974.29
0.8557	3839.07	1855.68
0.978	3891.35	1778.69
1.1002	3745.28	1671.18
1.2225	3777.76	1614.77
1.3447	3693.17	1555.43
1.467	3497.14	1516.24
1.5892	3639.97	1543.94
1.7115	3796	1576.72
1.8337	3835.82	1580
1.956	3785.53	1605.14
2.0782	3630.24	1605.12
2.2005	3462.14	1569.7
2.3227	3442.43	1531.77
2.445	3480.59	1530.18
2.5672	3482.84	1527.98
2.6895	3635.06	1540.98
2.8117	3761.54	1578.52
2.934	3728.53	1678.95
3.0562	3678.18	1833.12
3.1785	3728.32	1999.31
3.3007	3815.37	2171.78
3.423	3927.97	2328.94
3.5452	4229.7	2232.23
3.6675	4470.59	1952.18
3.7897	4495.83	1743.59
3.912	4294.65	1735.17
4.0342	4175.89	1815.37
4.1565	4200.92	1975.16
4.2787	4400.65	2196.88
4.401	4618.36	2514.16
4.5232	4476.93	2884.15
4.6455	4478.86	3323.19
4.7677	5456.91	4567.55
4.89	6481.65	7774.94
5.0122	7119.49	11843.1
5.1345	7858.37	14856.1
5.2567	8350.14	15910.1
5.379	7869.87	14329.1
5.5012	6498.29	10015.6
5.6235	5388.39	5574.08
5.7457	4956.91	3816.78
5.868	4752.43	3072.68
5.9902	4205.19	2757.87
6.1125	3830.88	2807.41
6.2347	3581.16	2471.04
6.357	3498.85	2174.25
6.4792	3604.86	2235.61
6.6015	3616.9	2559.26
6.7237	3684.59	2884.24
6.846	3833.73	2789.32
6.9682	3827.48	2462.49
7.0905	3776.51	2044.06
7.2127	3682.58	1837.66
7.335	3765.47	1743.06
7.4572	3980	1836
7.5795	3907.82	2115.48
7.7017	3830.65	2220.29
7.824	3892.43	2118.79
7.9462	4023.71	1936
8.0685	3978.81	1834.94
8.1907	3789.53	1830.33
8.313	3740.84	1805.52
8.4352	3785.02	1737.91
8.5575	3869.82	1680.29
8.6797	4016.4	1668.03
8.802	4068.66	1654.47
8.9242	3973.1	1648.19
9.0465	3976.23	1681.37
9.1687	3998.88	1767.82
9.291	4308.05	1808.85
9.4132	4455.3	1812.69
9.5355	4100.69	1737.11
9.6577	3969.58	1652.04
9.78	4617.41	1627
9.9022	5208.8	1705.97
10.0245	5010.59	1761.01
10.1467	4311.73	1725.72
10.2689	4026.46	1634.65
10.3912	4215	1614
