## Supplementary material for "Cell cycle-coupled CK1δ turnover, autoinhibition, and activity": Figure 1 - Source data 4

### Sheet: U2OStx-CK1d_NoTx
Distance (microns)	CK1-FLAG	PCNT
0	4053.63	1691.11
0.12225	4400.8	1711.91
0.2445	4818.58	1864.55
0.36675	4588.17	2027.17
0.489	3996.3	2022.29
0.61125	3929.67	1894.92
0.7335	4218.33	1799.46
0.85575	4718.68	1746.11
0.978	4797.64	1768.67
1.10024	4310.1	1808.83
1.22249	4093.4	1793.8
1.34474	4191.58	1852.32
1.46699	4240.23	1977.26
1.58924	4319.58	2101.14
1.71149	4613.51	2006.03
1.83374	4914.12	1795.77
1.95599	4773.09	1710.1
2.07824	4438.7	1710.76
2.20049	4262.96	1774.14
2.32274	4367.15	1866.11
2.44499	4388.6	1950.3
2.56724	4354.32	1969.55
2.68949	4482.84	1931.49
2.81174	4759.7	1897.09
2.93399	5279.12	1910
3.05623	5816.47	1956.33
3.17848	6098.05	1989.95
3.30073	5992.95	2064.13
3.42298	5929.51	2060.65
3.54523	6352.93	1983.67
3.66748	8160.18	1945.87
3.78973	10391.7	1955.7
3.91198	11474.4	2005.36
4.03423	11067.6	2106.94
4.15648	11529.6	2251.71
4.27873	13405	2793.66
4.40098	14546.2	4407.67
4.52323	15358.7	8619.83
4.64548	16026	13022.1
4.76773	16106.1	14361.6
4.88998	16187.3	13836.9
5.01223	16242.6	11968.9
5.13447	16288.3	9562.42
5.25672	16308.9	6492.46
5.37897	15738.9	4178.26
5.50122	14473.3	3454.3
5.62347	12973.4	3241
5.74572	11093.4	3197.05
5.86797	10029.1	2954.02
5.99022	9809.79	2546.62
6.11247	9035.62	2365.3
6.23472	8175.86	2384.16
6.35697	7723.27	2430.96
6.47922	7193.17	2567.63
6.60147	6615.96	2870.46
6.72372	6057.74	3112.38
6.84597	5537.88	3003.88
6.96821	5086.03	2668.84
7.09046	4842.64	2434.54
7.21271	4756.64	2281.18
7.33496	4580.16	2207.62
7.45721	4528.88	2162.51
7.57946	4730.77	2118.09
7.70171	4890.27	2104.51
7.82396	4847.04	2186.33
7.94621	4594.12	2285.94
8.06846	4433.62	2289.55
8.19071	4377.29	2145.81
8.31296	4393.11	1967.09
8.43521	4405.72	1891.03
8.55746	4345.63	1829.77
8.67971	4203.86	1816.78
8.80196	4020.22	1844.01
8.92421	3911.97	1876.31
9.04645	3829.12	1942.97
9.1687	3825.29	1980.7
9.29095	3895.8	1947.39
9.4132	3831.05	1923.72
9.53545	3770.15	1922.06
9.6577	3825.01	1927.27
9.77995	3833.99	1939.35
9.9022	3779.49	1928.25
10.0244	3669.67	1914.71

### Sheet: U2OStx-CK1d_CHX+PF670
Distance (microns)	CK1-FLAG	PCNT
0	2218.73	2208.34
0.12225	2117.63	1906.55
0.2445	2012.59	1669.13
0.36675	2001.96	1619.73
0.489	2049.78	1648.36
0.61125	2087.43	1750.82
0.7335	2098.32	1817.21
0.85575	2100.3	1811.87
0.978	2137.37	1773.83
1.10024	2161.74	1714.4
1.22249	2185.49	1659.59
1.34474	2203.19	1654.52
1.46699	2225.29	1670.8
1.58924	2214.18	1728.53
1.71149	2169.57	1853.15
1.83374	2208.62	2035.32
1.95599	2320.76	2155.72
2.07824	2405.71	2248.43
2.20049	2431.03	2415.42
2.32274	2470.08	2655.33
2.44499	2479.22	2794.24
2.56724	2422.33	2839.73
2.68949	2390.49	2756.43
2.81174	2390.66	2618.46
2.93399	2390.57	2493.22
3.05623	2418.9	2566.59
3.17848	2480.82	2781.88
3.30073	2532.12	2943.34
3.42298	2615.31	3034.44
3.54523	2694.63	2816.11
3.66748	2812.26	2501.56
3.78973	3042.86	2420.76
3.91198	3194.98	2418.95
4.03423	3123.95	2430.25
4.15648	3181.92	2487.98
4.27873	3580.41	2652.83
4.40098	3964.52	3233.78
4.52323	3680.98	4388.2
4.64548	3248.94	6186.6
4.76773	3082.41	7533.1
4.88998	2970.49	7408.27
5.01223	2989.87	6018.48
5.13447	3114.36	4642.73
5.25672	3234.34	3916.4
5.37897	3306.99	3698.88
5.50122	3282.11	3574.72
5.62347	3139.41	3430.35
5.74572	2867.14	3244.69
5.86797	2658.02	3070.88
5.99022	2597.49	2967.11
6.11247	2579.35	2945.4
6.23472	2551.78	2936.13
6.35697	2522.52	2961.23
6.47922	2570.62	3002.55
6.60147	2672.63	3006.82
6.72372	2860.84	2910.26
6.84597	3102.7	2764.95
6.96821	3106.42	2640.23
7.09046	2961.06	2623.7
7.21271	2918.21	2648.55
7.33496	2882.65	2581.93
7.45721	2888.25	2421.79
7.57946	2957	2289.23
7.70171	3052.34	2249.79
7.82396	3116.32	2222.37
7.94621	3053.27	2202.37
8.06846	3008.18	2191.93
8.19071	3099.87	2176.37
8.31296	3256.8	2185.41
8.43521	3334.59	2329.23
8.55746	3369.44	2596.96
8.67971	3297.65	2789.25
8.80196	3137.45	2652.51
8.92421	3069.44	2405.18
9.04645	3072.45	2310.01
9.1687	3078.69	2288.23
9.29095	3062.47	2281.26
9.4132	3105.51	2268.69
9.53545	3262.3	2275.58
9.6577	3447.65	2314.56
9.77995	3571.56	2405.37
9.9022	3753.29	2523.49
10.0244	3896.44	2514.29
