## Supplementary material for "Cell cycle-coupled CK1δ turnover, autoinhibition, and activity": Figure 3 - Source data 3

### Sheet: Norm_CK1delta
post-CHX (min)	DMSO_1	DMSO_2	DMSO_3	CalA_1	CalA_2	CalA_3	CalA + PF670_1	CalA + PF670_2	CalA + PF670_3
0	1	1	1	1	1	1	1	1	1
15	0.534359	0.706556	0.577941	1.11527	1.02849	0.989037	1.06873	0.912907	0.685353
30	0.440999	0.547519	0.430385	0.946931	0.988474	1.03477	1.07351	1.32825	1.2608
60	0.183812	0.196373	0.116219	1.10517	0.935154	0.989564	1.21007	3,503928*	1,506764*
90	0.074436	0.125558	0.046326	1.34437	0.912648	1.09021	1.1411	1.31836	1,804484*
