## Supplementary material for "Cell cycle-coupled CK1δ turnover, autoinhibition, and activity": Figure 3 - Source data 4

### Sheet: Norm_CK1epsilon
post-CHX (min)	DMSO_1	DMSO_2	CalA_1	CalA_2	CalA + PF670_1	CalA + PF670_2
0	1	1	1	1	1	1
15	0.436763	0.901857	1.13505	0.930014	1.05195	0.673108
30	0.518142	0.646239	1.27147	1.01121	0.835884	0.691457
60	0.17252	0.362948	1.53853	1.03015	1.20143	0.908133
90	0.268524	0.301513	1.71127	1.15183	1.31885	0.757786
